# Pre-existing chromatin accessibility and gene expression differences among naïve CD4^+^ T cells influence effector potential

**DOI:** 10.1101/2021.04.21.440846

**Authors:** Dakota Rogers, Aditi Sood, HanChen Wang, Jasper J. P. van Beek, Thomas J. Rademaker, Patricio Artusa, Caitlin Schneider, Connie Shen, Dylan C. Wong, Marie-Ève Lebel, Stephanie A. Condotta, Martin J. Richer, Andrew J. Martins, John S. Tsang, Luis Barreiro, Paul Francois, David Langlais, Heather J. Melichar, Johannes Textor, Judith N. Mandl

**Affiliations:** Department of Physiology, McGill University, Montreal, Canada; McGill Research Centre for Complex Traits, McGill University, Montreal, Canada; Immunology-Oncology Unit, Maisonneuve-Rosemont Hospital Research Center, Montreal, Canada; Department of Microbiology, Immunology, and Infectious Disease, Université de Montréal, Montréal, Canada; Department of Medicine, Université de Montréal, Montréal, Canada; Department of Tumor Immunology, Radboud Institute for Molecular Life Sciences, Nijmegen, The Netherlands; Department of Physics, McGill University, Montreal, Canada; Department of Microbiology and Immunology, McGill University, Montreal, Canada; Systems Genomics and Bioinformatics Unit, Laboratory of Immune System Biology, National Institute of Allergy and Infectious Diseases, National Institutes of Health, Bethesda, USA; Department of Genetic Medicine, University of Chicago, Chicago, USA; Department of Human Genetics, McGill University, Montreal, Canada; McGill University Genome Centre, Montreal, QC, Canada

**Keywords:** Cell heterogeneity, CD4^+^ T cells, CD5, T cell differentiation, follicular helper T cells, chromatin landscapes, T cell response, thymus, T cell development

## Abstract

CD4^+^ T cells have a remarkable potential to differentiate into diverse effector lineages following activation. Here, we probed the heterogeneity present among naïve CD4^+^ T cells before encountering their cognate antigen to ask whether their effector potential is modulated by pre-existing transcriptional and epigenetic differences. Using single-cell RNA sequencing, we showed that key drivers of variability are genes involved in T cell receptor (TCR) signaling. Using CD5 expression as a read-out of the strength of tonic TCR interactions with self-peptide MHC, and sorting on the ends of this self-reactivity spectrum, we find that pre-existing transcriptional differences among naïve CD4^+^ T cells impact follicular helper cell (T_FH_) versus non-T_FH_ effector lineage choice. Moreover, our data implicate TCR signal strength during thymic development in establishing differences in naïve CD4 T cell chromatin landscapes that ultimately shape their effector potential.
