## Supplemental Table 2 for "Pre-existing chromatin accessibility and gene expression differences among naïve CD4^+^ T cells influence effector potential"

Table S2. List of top 5% most variable genes among na�ve CD4+ T cells from single cell RNA-seq. Log2 normalized counts, gene expression variance, and gene classification are indicated.
gene	log2Norm. Counts	Gene variance	Gene classification
Ptma	2.441268015	1.249058411	Chromatin modifiers
Npm1	2.2994801	1.24478138	Chromatin modifiers
H3f3b	1.930076392	1.255786177	Chromatin modifiers
Smc4	1.471580915	1.730580656	Chromatin modifiers
Arid1a	1.287161134	1.192477356	Chromatin modifiers
Set	1.259303744	1.239679784	Chromatin modifiers
Hp1bp3	0.817310767	0.937552697	Chromatin modifiers
Atrx	0.722779842	0.919404155	Chromatin modifiers
Anp32b	0.7193299	0.873109292	Chromatin modifiers
Pbrm1	0.679035336	0.826342403	Chromatin modifiers
Pten	0.625906674	0.827398672	Chromatin modifiers
Trp53	0.546930706	0.708540981	Chromatin modifiers
Daxx	0.291035151	0.450331161	Chromatin modifiers
Map1s	0.290830554	0.459158622	Chromatin modifiers
Kat2b	0.280754007	0.406367139	Chromatin modifiers
Eid1	0.257954832	0.380791421	Chromatin modifiers
Setdb1	0.218711334	0.364706024	Chromatin modifiers
Atf7ip	0.207370109	0.32380022	Chromatin modifiers
Dnmt1	0.200192934	0.299468548	Chromatin modifiers
Pphln1	0.195874411	0.317949361	Chromatin modifiers
Sirt1	0.195329365	0.339748049	Chromatin modifiers
Mbd1	0.194886557	0.295616022	Chromatin modifiers
Kat6b	0.185584702	0.35437039	Chromatin modifiers
Suv39h1	0.18241625	0.276692049	Chromatin modifiers
Hdac4	0.131500686	0.211965213	Chromatin modifiers
Rnf8	0.117969284	0.204497609	Chromatin modifiers
Smarcad1	0.099675135	0.17917575	Chromatin modifiers
Rpsa	3.902269281	0.933559543	T cell trafficking
Klf2	1.884055861	1.333896578	T cell trafficking
Gnai2	1.819618385	1.287666815	T cell trafficking
Sell	1.796194059	1.54705811	T cell trafficking
Foxo1	1.583500583	1.23751107	T cell trafficking
S1pr1	1.56345162	1.388973886	T cell trafficking
Tln1	1.073800067	1.155972798	T cell trafficking
Itga4	1.04029987	1.167311365	T cell trafficking
Dock10	0.795799623	1.122295986	T cell trafficking
Cd69	0.497291487	0.683001858	T cell trafficking
Rps3	3.09650945	0.905558715	TCR signaling
Cd4	2.71910642	1.046624542	TCR signaling
Il2rg	2.60086829	1.347838147	TCR signaling
Thy1	2.443126488	1.287500509	TCR signaling
Lck	2.382169671	1.252167318	TCR signaling
Satb1	2.253360236	1.264018443	TCR signaling
Jak1	1.954546654	1.235980431	TCR signaling
Peli1	1.491146322	1.290808072	TCR signaling
Jun	1.484093465	1.399121985	TCR signaling
Bcl11b	1.430709759	1.300378024	TCR signaling
Lgals9	1.400606468	1.244162041	TCR signaling
Cd3g	1.391860818	1.260478841	TCR signaling
Junb	1.389838992	1.35781985	TCR signaling
Foxp1	1.299969452	1.188617921	TCR signaling
Cd47	1.266342103	1.181196918	TCR signaling
Ncor1	1.199063093	1.157250128	TCR signaling
Il7r	1.157697581	1.332507382	TCR signaling
Klf6	1.155940201	1.254465898	TCR signaling
Fyb	1.006009953	1.077488162	TCR signaling
Bcl2	0.987122464	1.3265984	TCR signaling
Fos	0.970084944	1.093511689	TCR signaling
Cd28	0.962470392	1.20948871	TCR signaling
Slfn1	0.940380955	1.073555177	TCR signaling
Rhoh	0.905003869	1.104792461	TCR signaling
Gps2	0.844138287	0.982297166	TCR signaling
Prkcq	0.677031365	0.869512066	TCR signaling
Stat1	0.674409074	0.823896828	TCR signaling
Ptpn22	0.649837307	0.935440864	TCR signaling
Cd5	0.641396503	0.803116712	TCR signaling
Ptpn6	0.611166367	0.804349888	TCR signaling
Elf4	0.573947322	0.758078862	TCR signaling
Stat3	0.573693502	0.76296412	TCR signaling
Cyb5	0.540579191	0.738478335	TCR signaling
Pde4b	0.503326638	0.671889735	TCR signaling
Folr4	0.486483264	0.820471761	TCR signaling
Klf3	0.43941258	0.692525657	TCR signaling
Dtx1	0.425109961	0.601745926	TCR signaling
Btla	0.416836427	0.584538047	TCR signaling
Fosb	0.404135053	0.552475084	TCR signaling
Lax1	0.336527049	0.477411231	TCR signaling
Gata3	0.33415653	0.46942263	TCR signaling
Slamf6	0.31802345	0.460088791	TCR signaling
Zmiz1	0.302920339	0.437105295	TCR signaling
Ppp1r9b	0.298583551	0.423358742	TCR signaling
Jarid2	0.285218415	0.440329558	TCR signaling
Gpr18	0.284685801	0.440547625	TCR signaling
Bmyc	0.273574325	0.427132869	TCR signaling
Dlg1	0.222109255	0.353273713	TCR signaling
Nr4a1	0.203254988	0.352973493	TCR signaling
Map3k7	0.201543978	0.303052915	TCR signaling
Hsph1	0.189760392	0.295643481	TCR signaling
Myc	0.187926904	0.303128013	TCR signaling
Pnp	0.128281824	0.211175726	TCR signaling
Dnaja3	0.127258168	0.220277363	TCR signaling
Bcl10	0.126896496	0.218285806	TCR signaling
Socs1	0.126657191	0.243510805	TCR signaling
Egr1	0.124771664	0.245384207	TCR signaling
Map3k12	0.111325169	0.184036116	TCR signaling
Myb	0.072225573	0.141526946	TCR signaling
Sox4	0.05855451	0.113592364	TCR signaling
Rn45s	6.364730292	2.001025619	Not classified
Kcnq1ot1	4.643862691	1.924599444	Not classified
Rpl18a	4.559706609	0.512023518	Not classified
Rps29	4.505147627	0.517997547	Not classified
Rplp1	4.469378595	0.527846192	Not classified
Rpl5	4.422099608	0.618933868	Not classified
Rps7	4.418298405	0.561457572	Not classified
Rps6	4.172557797	0.680898515	Not classified
Rpl12	4.172409207	0.773451361	Not classified
Gm17821	4.031991789	1.938009937	Not classified
Rplp0	3.949927438	0.691354165	Not classified
Rpl39	3.835823983	0.716311245	Not classified
Wdr92	3.78059266	0.864362776	Not classified
Rpl13a	3.73413303	0.739444652	Not classified
Rps27a	3.636903392	0.770184987	Not classified
Rps12	3.515852735	0.890295854	Not classified
Cd53	3.454530356	1.138460169	Not classified
Rps5	3.423191823	0.841371562	Not classified
Cfl1	3.334802767	0.857076814	Not classified
Dgka	3.280404307	1.098737081	Not classified
Rpl15	3.27720234	0.916915946	Not classified
A630089N07Rik	3.252185197	2.09089801	Not classified
Rps14	3.249347411	1.002905984	Not classified
Rpl7	3.239838871	0.904512022	Not classified
Rpl37a	3.217833069	0.910668769	Not classified
Rps2	3.12957128	0.951150464	Not classified
Malat1	3.109901932	1.863665632	Not classified
Rps19	3.074436121	0.97854618	Not classified
Actg1	3.032149588	1.078221493	Not classified
Pabpc1	3.018404004	1.105404037	Not classified
Eef1b2	3.001371468	1.12170219	Not classified
Pfn1	2.879282399	1.492809801	Not classified
Eef2	2.582775375	1.08782288	Not classified
Grk4	2.455520696	2.18529227	Not classified
Ly6e	2.439868395	1.258516054	Not classified
Vmn2r55	2.29941615	2.273902455	Not classified
Mir5109	2.286291764	2.486896601	Not classified
Arpc2	2.221287783	1.207514535	Not classified
Cd52	2.206556362	1.24914723	Not classified
Hsp90ab1	2.083936615	1.329517853	Not classified
Hspa8	2.047855829	1.238644615	Not classified
Ms4a4b	2.02866902	1.385793069	Not classified
Lcp1	1.969780722	1.432679539	Not classified
Sh3bgrl3	1.938839551	1.377320876	Not classified
Atp1b3	1.934470476	1.269863727	Not classified
Sf3b1	1.930378464	1.38785992	Not classified
Cdc42	1.877196895	1.44672824	Not classified
6820431F20Rik	1.825635771	1.404309158	Not classified
Gnas	1.795562211	1.38591745	Not classified
Srgn	1.760711187	1.677948374	Not classified
Stk17b	1.645956518	1.298988483	Not classified
Macf1	1.628278548	1.294084456	Not classified
Gm10785	1.561774053	1.710913403	Not classified
Igfbp4	1.553389829	1.62938423	Not classified
Ptp4a2	1.480159659	1.22829598	Not classified
Fam65b	1.462329196	1.221238858	Not classified
Srsf2	1.459674782	1.481145311	Not classified
B4galnt1	1.43790384	1.378063409	Not classified
Zfp36l1	1.43555195	1.770442487	Not classified
Zfp71-rs1	1.390280375	1.658368528	Not classified
Txnip	1.361951558	1.310921376	Not classified
Nsa2	1.353163965	1.277245299	Not classified
Flna	1.325312715	1.247187665	Not classified
Eif5a	1.321808135	1.317261405	Not classified
Sf1	1.305229737	1.307981707	Not classified
Mcl1	1.304518154	1.254368849	Not classified
A130077B15Rik	1.303555308	1.746102962	Not classified
Sh3kbp1	1.299575034	1.210094452	Not classified
Arpc5	1.271828853	1.189894052	Not classified
Cmah	1.266177714	1.359994812	Not classified
Mycbp2	1.263858347	1.17722697	Not classified
Crlf3	1.218156154	1.182777178	Not classified
Celf2	1.206629947	1.256717686	Not classified
Kbtbd11	1.184544526	1.229932586	Not classified
Emb	1.144829447	1.24086108	Not classified
Erdr1	1.136008692	1.13753049	Not classified
Lbh	1.135075194	1.24283906	Not classified
Sept6	1.118867352	1.282747659	Not classified
Atp5g2	1.112846439	1.154525121	Not classified
Ybx1	1.108362768	1.156854497	Not classified
Ywhab	1.104713112	1.149168496	Not classified
Ifi203	1.104546891	1.189956224	Not classified
Pcbp1	1.097485054	1.297662262	Not classified
Grk6	1.096031872	1.167875429	Not classified
Add3	1.089132288	1.100404523	Not classified
Gramd1a	1.078449361	1.095598042	Not classified
Zfp36	1.067391566	1.1582568	Not classified
Stk10	1.065709168	1.216225429	Not classified
Ifi47	1.063549652	1.210903664	Not classified
Kif21b	1.045106216	1.090523173	Not classified
Atp5h	1.031033656	1.123226005	Not classified
Add1	1.010725544	1.137824162	Not classified
Cd164	0.996933461	1.083873008	Not classified
Mll5	0.994621491	1.051508208	Not classified
Slc38a2	0.988856151	1.118196099	Not classified
Pum2	0.987216194	1.238203389	Not classified
Sepp1	0.986960359	1.1000088	Not classified
Smg1	0.984870791	1.083886894	Not classified
Nme2	0.972178936	1.050977755	Not classified
Synj2bp	0.962850964	1.107181411	Not classified
Arl6ip1	0.962585982	1.085767676	Not classified
Tnrc6a	0.939478129	1.066319262	Not classified
Srsf11	0.930901174	1.128483318	Not classified
Ppp1r15a	0.924231745	1.02610532	Not classified
Cct2	0.918424904	1.058974753	Not classified
Pitpnc1	0.911622939	1.010857051	Not classified
Zc3h11a	0.909367224	1.020041473	Not classified
Gabarap	0.895543295	1.126524813	Not classified
Tcof1	0.855800819	0.983205897	Not classified
Sptan1	0.83428402	1.048821749	Not classified
Rnf7	0.833975056	1.042630188	Not classified
Tram1	0.817369247	1.062178349	Not classified
Fnbp4	0.808339937	1.116267273	Not classified
Ube2d2a	0.803717393	0.933754707	Not classified
Nfkbia	0.799506095	1.020816397	Not classified
Fam78a	0.797150928	0.92667187	Not classified
Prkacb	0.781387639	1.063275434	Not classified
Ppp1ca	0.779979302	0.994240489	Not classified
Dhx15	0.774920675	1.020728949	Not classified
Atp6v1d	0.766052747	1.065427202	Not classified
Capns1	0.765590709	1.00369761	Not classified
Stk24	0.759298116	0.920889535	Not classified
Grcc10	0.746302906	0.890506145	Not classified
Zmynd11	0.737277557	1.000302506	Not classified
Ube2b	0.732150004	0.915205217	Not classified
Cycs	0.732065216	0.997432398	Not classified
Bnip3l	0.729547266	0.951641794	Not classified
Api5	0.728633312	0.922547154	Not classified
Snx3	0.704749731	0.920034804	Not classified
Dusp2	0.701262775	0.931976049	Not classified
Tet3	0.685026955	0.870961139	Not classified
Vim	0.681904282	0.904973465	Not classified
Gm20300	0.670079655	0.975204596	Not classified
Arhgap15	0.659540748	0.839466937	Not classified
Prpf38b	0.656587214	0.803870116	Not classified
Scml4	0.649289002	0.817027023	Not classified
Lrrfip1	0.64868856	0.812697107	Not classified
Krtcap2	0.637704961	0.826389211	Not classified
2900060B14Rik	0.636789254	0.801195871	Not classified
Mat2a	0.636152004	0.794268668	Not classified
Sfrs18	0.635974663	0.838244992	Not classified
Ppp2ca	0.628453627	0.784852001	Not classified
Efr3a	0.624642912	0.824962607	Not classified
Gbp8	0.622244613	0.936834639	Not classified
Ttyh3	0.620464114	0.784245883	Not classified
Sat1	0.619594402	0.870612044	Not classified
St3gal1	0.618919649	0.860039839	Not classified
Rhog	0.611744686	0.853030148	Not classified
Dapl1	0.609216672	0.974103249	Not classified
Paics	0.603734473	0.843660647	Not classified
Klhl6	0.602147692	0.771047096	Not classified
Caprin1	0.59395477	0.765446751	Not classified
Mapre1	0.593009041	0.750503381	Not classified
Ccdc82	0.589154997	0.771021877	Not classified
Cd84	0.58800495	0.747847511	Not classified
Sep15	0.58588913	0.779400042	Not classified
Max	0.583703976	0.739400351	Not classified
Btg2	0.575051685	0.744468657	Not classified
Stt3b	0.574922962	0.798076156	Not classified
Stag2	0.573889033	0.728304019	Not classified
Nufip2	0.570476944	0.729353445	Not classified
Nipbl	0.569914292	0.727749889	Not classified
Ubald1	0.569740901	0.762315673	Not classified
Copa	0.569429807	0.726545686	Not classified
Ifi27l2a	0.566548433	0.75600378	Not classified
Fam134b	0.566365858	0.745818889	Not classified
Pnrc2	0.560280955	0.759433166	Not classified
Rbbp6	0.552755538	0.728306934	Not classified
Birc6	0.552053603	0.70739042	Not classified
Bach2	0.550756141	0.714418866	Not classified
Atp6v1f	0.546985725	0.713783636	Not classified
Sec31a	0.541617466	0.768231923	Not classified
Ndufa4	0.54087066	0.765263627	Not classified
Nisch	0.535525574	0.707625695	Not classified
Ssbp3	0.532785003	0.699523859	Not classified
Cpsf7	0.528885944	0.713834013	Not classified
Ppp4c	0.527931836	0.72770839	Not classified
Arl5c	0.527888791	0.710611408	Not classified
Pim1	0.526810105	0.77271055	Not classified
Mia3	0.525143588	0.681184472	Not classified
Ywhaq	0.525143115	0.728283524	Not classified
Kpnb1	0.524508848	0.683935106	Not classified
Map1lc3b	0.517927314	0.672694262	Not classified
Ubr4	0.517720205	0.672758722	Not classified
Ctsb	0.514545465	0.698306454	Not classified
Serp1	0.512385735	0.727249652	Not classified
Ube2l3	0.512058932	0.667550566	Not classified
Lars2	0.507588759	0.682432876	Not classified
Lsm14a	0.506094442	0.682259025	Not classified
Usp19	0.502932011	0.682596282	Not classified
Sh2d3c	0.502814435	0.69678131	Not classified
Nop56	0.498245519	0.677624722	Not classified
Tmem123	0.495525757	0.670133729	Not classified
A630023P12Rik	0.486284561	0.660468392	Not classified
Trim30a	0.48558132	0.67118125	Not classified
Ube2q1	0.483970085	0.693332381	Not classified
Rnps1	0.48134195	0.66230345	Not classified
Copg1	0.479250934	0.650263527	Not classified
Smc1a	0.477335258	0.632157051	Not classified
Ankrd12	0.476976407	0.669063369	Not classified
Mtpn	0.475052091	0.636808413	Not classified
F830016B08Rik	0.474550342	0.723201881	Not classified
Vdac2	0.471292257	0.625685747	Not classified
Cs	0.469407569	0.640855915	Not classified
Ly6a	0.469076267	0.666864479	Not classified
Tmem30a	0.467813753	0.688426377	Not classified
Tmed10	0.466074649	0.622103188	Not classified
Ehd3	0.464388305	0.614875617	Not classified
Ift80	0.458486731	0.740166681	Not classified
Pde3b	0.457505736	0.612538985	Not classified
Map3k1	0.456739195	0.632334705	Not classified
Lamp1	0.452661165	0.645882428	Not classified
Gls	0.450698459	0.601268319	Not classified
Hpcal1	0.449862783	0.692927088	Not classified
Edem1	0.449332929	0.603042294	Not classified
Suz12	0.444565101	0.68270696	Not classified
Tlr1	0.432163315	0.676546003	Not classified
Ppig	0.430239067	0.59282846	Not classified
Rabgap1l	0.429758521	0.576499529	Not classified
Atp6v0e	0.427733821	0.580296549	Not classified
Sf3b4	0.4242475	0.671441491	Not classified
Ndufc2	0.422195587	0.62767937	Not classified
Pak1ip1	0.421437548	0.643212458	Not classified
Secisbp2l	0.421177492	0.601532395	Not classified
Epsti1	0.418386109	0.60788501	Not classified
Tnfaip3	0.413376262	0.676455716	Not classified
Elp2	0.412524307	0.586211591	Not classified
Cltc	0.407613904	0.557600437	Not classified
Zfp386	0.407256516	0.663330754	Not classified
2810474O19Rik	0.406583019	0.556454824	Not classified
Rev3l	0.406446762	0.684663741	Not classified
Ndufa12	0.404487005	0.602880141	Not classified
Igtp	0.4040936	0.612268637	Not classified
Psip1	0.401806382	0.557909917	Not classified
Mlf2	0.399497937	0.569127737	Not classified
Ibtk	0.398574064	0.576136312	Not classified
Atp13a3	0.398090965	0.549933044	Not classified
Clcn4-2	0.395762037	0.546443867	Not classified
Pip5k1c	0.395298092	0.556404364	Not classified
Ano6	0.390886934	0.565511702	Not classified
Smc3	0.390221108	0.611030796	Not classified
Clk2	0.389988199	0.551384024	Not classified
Cep97	0.389420002	0.551700808	Not classified
Rfx1	0.386759683	0.541675022	Not classified
Bcap31	0.379845366	0.543494217	Not classified
4930470H14Rik	0.379173338	0.616014688	Not classified
A730017L22Rik	0.377932508	0.582009061	Not classified
Aco2	0.377049466	0.5459054	Not classified
AW549877	0.376017613	0.592272429	Not classified
Surf4	0.37438178	0.513860949	Not classified
Ube2j1	0.374243465	0.528727035	Not classified
Slc50a1	0.373699389	0.513956829	Not classified
Dctn1	0.372590664	0.537760206	Not classified
Rnf5	0.370614814	0.513053764	Not classified
Gatad2a	0.369841479	0.510677289	Not classified
Mkl1	0.369249171	0.513627265	Not classified
Aftph	0.363246794	0.527873466	Not classified
Gspt1	0.362369499	0.504761334	Not classified
Elavl1	0.361762484	0.581630881	Not classified
Ubr1	0.36100775	0.51161728	Not classified
Kras	0.358807251	0.527115182	Not classified
Actr10	0.354284073	0.493950516	Not classified
Sh2d2a	0.353961211	0.492103116	Not classified
Traf7	0.353683743	0.50791697	Not classified
Vps4b	0.353445656	0.565908133	Not classified
Rhof	0.35223783	0.526334365	Not classified
Zscan26	0.351045592	0.534354267	Not classified
Lta4h	0.350370108	0.485514492	Not classified
Hspa1b	0.348956119	0.669617383	Not classified
Wipf2	0.346704334	0.516669875	Not classified
Slc35b3	0.346106201	0.536624444	Not classified
Atxn10	0.345323346	0.53495889	Not classified
Slc35c1	0.344143342	0.502457048	Not classified
Nucks1	0.344069561	0.48213709	Not classified
Txn2	0.343162131	0.548418078	Not classified
Zmynd8	0.340265581	0.475060805	Not classified
Rap2b	0.339577803	0.509572976	Not classified
Tmem167	0.338703034	0.486831373	Not classified
Txndc9	0.334890024	0.486837579	Not classified
Nxpe3	0.333567778	0.474268799	Not classified
Slc12a6	0.33308915	0.545852296	Not classified
Rnf38	0.329123416	0.514146322	Not classified
Trim27	0.328953049	0.478385805	Not classified
Anapc16	0.328779535	0.489040154	Not classified
Zfp217	0.328386523	0.464117496	Not classified
Herc4	0.32835498	0.478319074	Not classified
Dnajc2	0.327974267	0.503869439	Not classified
St8sia6	0.3278905	0.511601233	Not classified
Gm14085	0.32762943	0.541133421	Not classified
Psma1	0.326467389	0.461960377	Not classified
Patl1	0.326177479	0.462791334	Not classified
Slfn8	0.324379046	0.453998815	Not classified
Ttc3	0.324116953	0.481419492	Not classified
Sugt1	0.323783499	0.457428573	Not classified
Hbp1	0.322911608	0.47470219	Not classified
Pot1b	0.321511853	0.475607683	Not classified
Ralbp1	0.319765969	0.449952052	Not classified
Adi1	0.318709765	0.492405144	Not classified
Rnf181	0.31646356	0.498766322	Not classified
Pias1	0.315899176	0.475661869	Not classified
Ndufb5	0.314804172	0.459896177	Not classified
Shmt2	0.312337923	0.483940674	Not classified
1110004F10Rik	0.310597207	0.438322457	Not classified
Ccndbp1	0.310433959	0.474468004	Not classified
Rabggtb	0.309712059	0.466726713	Not classified
Svil	0.308526148	0.5009744	Not classified
Med30	0.3069151	0.506820086	Not classified
Nfe2l2	0.306549514	0.453147345	Not classified
Gm15800	0.305694628	0.478141642	Not classified
Taok1	0.301913483	0.426706717	Not classified
Hexim1	0.301506102	0.453832792	Not classified
Arfip1	0.298764999	0.467565855	Not classified
Asap1	0.296797504	0.441696738	Not classified
Hsf1	0.295791722	0.42795289	Not classified
Tti1	0.295059092	0.475540076	Not classified
Erp44	0.293936202	0.444788072	Not classified
Lpp	0.29389094	0.453566667	Not classified
Tbcel	0.293803157	0.438651065	Not classified
Arhgef2	0.29157684	0.41668248	Not classified
Glcci1	0.289826342	0.44425628	Not classified
Uri1	0.288767993	0.412704822	Not classified
Copb1	0.288377464	0.421676416	Not classified
Ccser2	0.287818237	0.454807667	Not classified
Itm2a	0.287282204	0.434940334	Not classified
Rasa2	0.285954598	0.42572941	Not classified
Atm	0.28568617	0.414669051	Not classified
Lipi	0.284140075	0.506471999	Not classified
Tia1	0.283758763	0.424831211	Not classified
Rheb	0.283328041	0.411338445	Not classified
Pdpk1	0.282495403	0.405683016	Not classified
Pea15a	0.279814295	0.413674907	Not classified
Tigd2	0.279760724	0.420192596	Not classified
Msl2	0.278073969	0.412669207	Not classified
Snx1	0.275637593	0.402501033	Not classified
Trim21	0.275137745	0.466834754	Not classified
Isca2	0.274889167	0.449720729	Not classified
Strn4	0.271871276	0.399631132	Not classified
Chd6	0.271410007	0.416043028	Not classified
Gm17644	0.271064829	0.468789226	Not classified
Tgs1	0.270309158	0.403636635	Not classified
Gbp7	0.269551235	0.387844542	Not classified
Dda1	0.268120779	0.411003831	Not classified
Sdr39u1	0.26785024	0.489927986	Not classified
Fli1	0.267706752	0.389674717	Not classified
B230219D22Rik	0.26713147	0.408668027	Not classified
Mga	0.264721114	0.384081108	Not classified
1110008P14Rik	0.264274754	0.391040743	Not classified
Usp4	0.262757877	0.401189721	Not classified
Hps3	0.262688277	0.386108555	Not classified
Tfam	0.261749657	0.387596066	Not classified
Carns1	0.260969828	0.39780845	Not classified
Psg28	0.260950807	0.439555801	Not classified
Zranb2	0.260079358	0.380937563	Not classified
Zkscan3	0.259686711	0.382476112	Not classified
Zbtb11	0.259547019	0.388103135	Not classified
Ube2g1	0.258158023	0.414999296	Not classified
Galnt2	0.258128208	0.373299931	Not classified
Gpr174	0.25720066	0.374539991	Not classified
Lmo4	0.257061033	0.375800918	Not classified
Atp2a2	0.256506746	0.380721947	Not classified
Usp1	0.256002801	0.37378942	Not classified
Exoc2	0.255100872	0.398605121	Not classified
Ttc9c	0.25490388	0.371537805	Not classified
Fam76b	0.253862455	0.369398137	Not classified
Atp6v1b2	0.252168847	0.366650803	Not classified
Fam134a	0.252038007	0.379973056	Not classified
Spg7	0.251936281	0.372953676	Not classified
Taf4a	0.251854912	0.384039076	Not classified
Brd8	0.251209937	0.372449228	Not classified
Sar1b	0.251024989	0.418296907	Not classified
Mbnl2	0.250935206	0.381097082	Not classified
Ubap2	0.250860794	0.386767036	Not classified
Tfg	0.249735961	0.426747026	Not classified
Eprs	0.248479376	0.361701799	Not classified
Sept2	0.24821903	0.371278965	Not classified
Ankib1	0.248155739	0.360268897	Not classified
Sin3a	0.246103627	0.398615479	Not classified
Cdk19	0.245323199	0.407932626	Not classified
Ywhag	0.244410002	0.368793759	Not classified
Larp4	0.244367841	0.376363982	Not classified
Adipor1	0.243911223	0.358068611	Not classified
Zzz3	0.243119985	0.365410756	Not classified
Orai1	0.242973332	0.364533123	Not classified
Vmn1r58	0.242937269	0.354666648	Not classified
Pgam1	0.242587475	0.357329945	Not classified
Mtf2	0.242362383	0.367815577	Not classified
Zfp746	0.242181735	0.42094018	Not classified
Nosip	0.241979492	0.371597809	Not classified
Ngfrap1	0.24184921	0.380741168	Not classified
Atf2	0.241776126	0.37247233	Not classified
Trappc12	0.240773254	0.373107541	Not classified
Nus1	0.240745175	0.352023923	Not classified
Mlx	0.240300378	0.350951866	Not classified
Zfp280d	0.238735167	0.351914366	Not classified
Gpkow	0.23844289	0.350266931	Not classified
Terf2	0.238376805	0.376169216	Not classified
Birc3	0.238213537	0.356351153	Not classified
Emc7	0.238171769	0.353364487	Not classified
Abcb7	0.23791122	0.348990145	Not classified
Chmp5	0.237727572	0.384641657	Not classified
Rab1	0.237481442	0.35463143	Not classified
Fundc2	0.236321345	0.384504543	Not classified
Dpp9	0.235485285	0.381992683	Not classified
Fam193a	0.234945388	0.357585478	Not classified
Rock2	0.234750016	0.350089461	Not classified
Tbc1d15	0.233791393	0.357287591	Not classified
Ppp2cb	0.233657805	0.350609118	Not classified
Olfr613	0.232705593	0.386158591	Not classified
Mtmr6	0.232488599	0.358065567	Not classified
Sgms1	0.230436053	0.364493366	Not classified
Gimap5	0.229637667	0.351283055	Not classified
Pdcd2	0.228776034	0.365161204	Not classified
Wapal	0.226754534	0.35813519	Not classified
Ifit1	0.226585153	0.38729305	Not classified
Bcl7b	0.225841435	0.339609611	Not classified
Phxr4	0.224728765	0.354853327	Not classified
Rsu1	0.224286373	0.369708603	Not classified
Cstb	0.222351299	0.345046994	Not classified
Crbn	0.221857047	0.340866125	Not classified
Larp7	0.221403806	0.329288015	Not classified
Slc30a7	0.219974149	0.353498669	Not classified
4930431F12Rik	0.219533844	0.339142603	Not classified
Ifnar2	0.218981031	0.324180643	Not classified
Jkamp	0.218402043	0.330202898	Not classified
Yipf5	0.217232735	0.354330493	Not classified
Fam122a	0.216947014	0.328090878	Not classified
Lsm5	0.216796202	0.323026419	Not classified
Baz2b	0.21678838	0.339015988	Not classified
Nptn	0.216466486	0.321272146	Not classified
Stx5a	0.216116009	0.326879339	Not classified
A630033H20Rik	0.21609338	0.330856738	Not classified
Zbp1	0.216034593	0.33184855	Not classified
Zfp488	0.215829276	0.340517827	Not classified
Cfdp1	0.213853069	0.320911946	Not classified
Pvr	0.213790723	0.334230844	Not classified
Suco	0.213753315	0.336776698	Not classified
Fbxo38	0.213411022	0.317046767	Not classified
Aplf	0.213207046	0.317790544	Not classified
AI504432	0.213192676	0.318637993	Not classified
Qdpr	0.212403342	0.32767535	Not classified
Filip1l	0.21235562	0.320423681	Not classified
Oxr1	0.211994282	0.319084588	Not classified
Nsmce1	0.211931977	0.331102253	Not classified
Phf17	0.211493743	0.320376363	Not classified
Ube2d1	0.210636255	0.316704715	Not classified
St8sia4	0.210249829	0.320198324	Not classified
Rabif	0.20999352	0.326678578	Not classified
Csnk1g3	0.209029893	0.341189821	Not classified
Mknk1	0.208688817	0.322681249	Not classified
Bcl9l	0.207871836	0.33256233	Not classified
Nop14	0.206949894	0.310649042	Not classified
Casp2	0.206486558	0.330074313	Not classified
Inpp4b	0.205864018	0.308162168	Not classified
Nabp1	0.205707595	0.308408777	Not classified
Atad1	0.204667795	0.320620891	Not classified
Gclc	0.201049845	0.32908722	Not classified
Nipsnap3b	0.199236624	0.327271504	Not classified
Ddx1	0.199013421	0.339862665	Not classified
Parp2	0.198543022	0.303090578	Not classified
Abhd17b	0.196955389	0.318188323	Not classified
Esf1	0.196852854	0.30540588	Not classified
Rab18	0.196804782	0.309796139	Not classified
Usp14	0.196586767	0.298721891	Not classified
Hibadh	0.195453601	0.307545514	Not classified
Mtap	0.194929391	0.30022984	Not classified
Rab8b	0.194759333	0.305599747	Not classified
Nipal3	0.194111856	0.310539494	Not classified
Ccng2	0.193646667	0.299654445	Not classified
Cpm	0.193150326	0.291183443	Not classified
Sfxn1	0.192608816	0.307868187	Not classified
Gm20324	0.192200976	0.314040475	Not classified
Tmx1	0.191554938	0.297717134	Not classified
Ctso	0.190522985	0.300715388	Not classified
Ddx10	0.19049368	0.303090767	Not classified
Ikbkg	0.190439979	0.297958459	Not classified
Kif2a	0.189796212	0.297358374	Not classified
Shoc2	0.187890196	0.287866355	Not classified
Ap1g2	0.187581519	0.287924793	Not classified
Foxn2	0.187483064	0.284090148	Not classified
Tob2	0.187383104	0.298993586	Not classified
Cdc16	0.187325263	0.285349872	Not classified
Psmg2	0.186867608	0.289748914	Not classified
Tnfrsf25	0.186768039	0.310947621	Not classified
Nde1	0.186315013	0.305716788	Not classified
Kin	0.184278278	0.331536731	Not classified
Bcl2l11	0.184054206	0.296678572	Not classified
Prps1	0.183444534	0.287914241	Not classified
Zfp937	0.182831412	0.286269852	Not classified
Sde2	0.182227974	0.289866976	Not classified
Fyco1	0.181536174	0.276233657	Not classified
Ide	0.181292758	0.278576096	Not classified
Gimap7	0.18073321	0.287639591	Not classified
Afg3l2	0.180211811	0.323692928	Not classified
Impa1	0.180136157	0.2759253	Not classified
Ndel1	0.179127005	0.29256681	Not classified
Ptplb	0.178733563	0.297993117	Not classified
Clp1	0.177481368	0.308646333	Not classified
Fbxl20	0.177041543	0.271693451	Not classified
Vamp1	0.176904469	0.279283045	Not classified
Epm2aip1	0.176799978	0.273991885	Not classified
Cirh1a	0.175952995	0.295899078	Not classified
Fam46a	0.174522787	0.270532207	Not classified
Ctsc	0.173206278	0.265354008	Not classified
Spata6	0.171957194	0.26490738	Not classified
Rbpj	0.171371098	0.302529889	Not classified
Gcc2	0.170197426	0.274945252	Not classified
Hmgcs1	0.169235687	0.259861276	Not classified
Minpp1	0.168841365	0.303923097	Not classified
Calcoco1	0.168594447	0.271777186	Not classified
2300009A05Rik	0.168572447	0.26186243	Not classified
Strada	0.168207948	0.268919042	Not classified
Vkorc1	0.168003926	0.28373747	Not classified
Mgrn1	0.167607322	0.268438047	Not classified
Map2k3	0.167090273	0.26119989	Not classified
Eif2ak1	0.165680034	0.271424837	Not classified
Rhot1	0.164264401	0.277281156	Not classified
Vps26a	0.162499414	0.260386512	Not classified
Fam111a	0.16189285	0.273040454	Not classified
Myo6	0.16188849	0.277606335	Not classified
Fam214a	0.161815227	0.273500302	Not classified
Uba3	0.16113024	0.256160608	Not classified
Trp53i11	0.160407388	0.248667229	Not classified
Gprasp1	0.160294884	0.248401143	Not classified
Rtp4	0.160178944	0.27570363	Not classified
Eif4ebp2	0.159425822	0.325848804	Not classified
Ubap1	0.159273512	0.26970278	Not classified
Atxn2	0.158763701	0.246853423	Not classified
Alkbh1	0.157913256	0.252612594	Not classified
Anxa7	0.15757495	0.244903408	Not classified
Gm9159	0.156636429	0.26926374	Not classified
Ppp2r2d	0.154317208	0.251796759	Not classified
Psmd5	0.154071571	0.268590205	Not classified
Ubl4	0.152664325	0.241975871	Not classified
Casp8ap2	0.152245925	0.242610174	Not classified
Scd2	0.151161406	0.24377556	Not classified
Tmem62	0.149192551	0.236783117	Not classified
Epg5	0.149164363	0.2430063	Not classified
Cdc42ep3	0.148697076	0.245868053	Not classified
Trmt2a	0.147946144	0.242894588	Not classified
Tmem165	0.147908817	0.240834033	Not classified
Narg2	0.144700832	0.244390766	Not classified
Gna11	0.141176563	0.227968786	Not classified
Ccdc6	0.140975452	0.232436037	Not classified
Pds5a	0.140932381	0.231165447	Not classified
Fchsd2	0.140490888	0.225170715	Not classified
Hivep1	0.139927041	0.230189289	Not classified
Smim19	0.138078898	0.225206543	Not classified
2900056M20Rik	0.13760014	0.22218741	Not classified
Btbd6	0.1339519	0.227776076	Not classified
Dera	0.133633426	0.216238784	Not classified
Cbll1	0.130732768	0.212922729	Not classified
Aars	0.130499474	0.216597814	Not classified
Fech	0.130064171	0.219762462	Not classified
G6pdx	0.129649718	0.222427906	Not classified
Irgm2	0.129285753	0.238673593	Not classified
A430093F15Rik	0.129039748	0.211412676	Not classified
Igf1r	0.12850535	0.207490695	Not classified
Fbxo8	0.12726006	0.219834993	Not classified
Nob1	0.127018527	0.208882282	Not classified
Cwc25	0.126557841	0.203581381	Not classified
Nr1d2	0.126265314	0.213047366	Not classified
Camk1d	0.125162764	0.202015592	Not classified
Nsdhl	0.124746497	0.203849621	Not classified
Zdhhc6	0.123820855	0.216113878	Not classified
Yipf6	0.123272605	0.212417114	Not classified
Tnfaip1	0.11962524	0.199410161	Not classified
Vma21	0.119453519	0.204838188	Not classified
Prl	0.118602856	0.276232647	Not classified
Stx17	0.116243127	0.197308496	Not classified
Pus3	0.115904081	0.195104465	Not classified
Tyms	0.115867741	0.198292065	Not classified
Slc35b4	0.115662715	0.192137874	Not classified
Gusb	0.114018088	0.191972677	Not classified
Gns	0.112841169	0.192084216	Not classified
1110059G10Rik	0.112724973	0.190776872	Not classified
Glrx	0.111712138	0.205470122	Not classified
Otud1	0.110971057	0.187008124	Not classified
Ccdc41	0.110809697	0.189981637	Not classified
6330416G13Rik	0.110091943	0.182574968	Not classified
Slc9a6	0.10991758	0.18680283	Not classified
Gm3002	0.109117775	0.197429396	Not classified
Cyp51	0.108575054	0.180954167	Not classified
Meaf6	0.10814699	0.185172597	Not classified
Cox15	0.107721465	0.187435776	Not classified
Stim2	0.107201567	0.179113462	Not classified
Fig4	0.104849985	0.182776073	Not classified
Cdc14b	0.104397716	0.189525531	Not classified
Rab12	0.101491153	0.183597854	Not classified
Patz1	0.099716773	0.168292336	Not classified
Fancg	0.098907112	0.17537994	Not classified
Llgl2	0.098386247	0.174402677	Not classified
Tada1	0.097521845	0.165038805	Not classified
Zdhhc21	0.096956809	0.181558607	Not classified
Golt1b	0.096460945	0.17470015	Not classified
Lcorl	0.095065345	0.171321449	Not classified
4921515E04Rik	0.094095321	0.160739804	Not classified
Ctse	0.092973897	0.167671852	Not classified
Smg8	0.089585494	0.165378888	Not classified
Zfp318	0.08948733	0.155059339	Not classified
Fdft1	0.089110207	0.158469971	Not classified
Mrrf	0.089025986	0.159320794	Not classified
Hint3	0.086554704	0.157022393	Not classified
Cbfa2t2	0.084687136	0.148544821	Not classified
Dtnbp1	0.083819389	0.15042339	Not classified
Aacs	0.080107374	0.14558098	Not classified
Cmpk2	0.078789138	0.145448881	Not classified
Kbtbd7	0.077826071	0.139240769	Not classified
Bach1	0.077650679	0.150415025	Not classified
Tgif1	0.07638792	0.139370635	Not classified
Arf2	0.073770692	0.142766151	Not classified
C1galt1	0.071614195	0.142718136	Not classified
Tmem175	0.068950361	0.128527185	Not classified
Mid1	0.067905079	0.128776609	Not classified
Smpd1	0.061955372	0.125944483	Not classified
Cep170	0.057644192	0.112201534	Not classified
Abhd14a	0.047060109	0.119290356	Not classified
Homer1	0.042756005	0.092077119	Not classified
Crtap	0.037824945	0.08625641	Not classified
Cgrrf1	0.036354763	0.086394051	Not classified
